# Cadherin Adhesion Complexes Direct Cell Aggregation in the Epithelial Transition of Wnt-Induced Nephron Progenitor Cells

**DOI:** 10.1101/2023.08.27.555021

**Authors:** Balint Der, Helena Bugacov, Bohdana-Myroslava Briantseva, Andrew P. McMahon

**Affiliations:** Department of Stem Cell Biology and Regenerative Medicine, Eli and Edythe Broad Center for Regenerative Medicine and Stem Cell Research, Keck School of Medicine, University of Southern California, Los Angeles, 90033, USA; Department of Urology, Faculty of Medicine, Semmelweis University, Budapest, 1082, HU; Institute of Translational Medicine, Faculty of Medicine, Semmelweis University, Budapest, 1094, HU; Icahn School of Medicine at Mount Sinai, New York, NY 10029, USA

**Keywords:** kidney, nephron progenitor, renal vesicle, Wnt, β-catenin, induction, cadherin cell adhesion

## Abstract

In the developing mammalian kidney, nephron formation is initiated by a subset of nephron progenitor cells (NPCs). Wnt input activates a β-catenin (*Ctnnb1*)-driven, transcriptional nephrogenic program. In conjunction, induced mesenchymal NPCs transition through a pre-tubular aggregate to an epithelial renal vesicle, the precursor for each nephron. How this critical mesenchymal-to-epithelial transition (MET) is regulated is unclear. In an *in vitro* mouse NPC culture model, activation of the Wnt pathway results in the aggregation of induced NPCs into closely-packed, cell clusters. Genetic removal of β-catenin resulted in a failure of both Wnt pathway-directed transcriptional activation and the formation of aggregated cell clusters. Modulating extracellular Ca^2+^ levels showed cell-cell contacts were Ca^2+^-dependent, suggesting a role for cadherin (Cdh)-directed cell adhesion. Molecular analysis identified *Cdh2*, *Cdh4* and *Cdh11* in uninduced NPCs and the up-regulation of *Cdh3* and *Cdh4* accompanying the Wnt pathway-induced MET. Genetic removal of all four cadherins, and independent removal of α-catenin, which couples Cdh-β-catenin membrane complexes to the actin cytoskeleton, abolished cell aggregation in response to Wnt pathway activation. However, the β-catenin driven inductive transcriptional program was unaltered. Together with the accompanying paper (Bugacov *et al*., submitted), these data demonstrate that distinct cellular activities of β-catenin - transcriptional regulation and cell adhesion - combine in the mammalian kidney programs generating differentiated epithelial nephron precursors from mesenchymal nephron progenitors.

**Summary statement:** Our study highlights the role of Wnt–β-catenin pathway regulation of cadherin-mediated cell adhesion in the mesenchymal to epithelial transition of induced nephron progenitor cells.
