## Supplementary material for "Cadherin Adhesion Complexes Direct Cell Aggregation in the Epithelial Transition of Wnt-Induced Nephron Progenitor Cells": Table S2

### Sheet: Metatable 
Table 2 Methods Table
Tab
1	CRISPR sgRNA sequences
2	Utilized antibodies

### Sheet: Table 2.1
Table 1.1
24 h KO experiments
GFP	5' GGGCGAGGAGCTGTTCACCG 3'
IDT
Ctnnb1_sgRNA1-exon2	5' ATGAGCAGCGTCAAACTGCG 3'
Ctnnb1_sgRNA3-exon3	5' AGCCAAGCGCTGGACATTAG 3'
Ctnnb1_sgRNA5-exon3	5' GAGATTATGCAGTGTCGTGA 3'
Ctnnb1_sgRNA6-exon6	5' GAGATTATGCAGTGTCGTGA 3'
48 h KO experiments
Synthego
GFP	5’ GAGCUGGACGGCGACGUAAA 3’
Ctnna1	5’ CAACAGAUGCAGCCAAAACA 3’
Cdh2	5' UUACAGCGCAGUCUUACCGA 3'
Cdh3	5' CCGAUGAAGCCCGCUCGGUA 3'
Cdh4	5’ CCAUCCCCAGGCCCACCGUG 3’
Cdh11	5' CACCAGCACAGGGUCAGGCC 3’
Tcf7l1	5' CUUAAAAAAAGCGCCAUCCU 3'
Tcf7l2	5' UUAGCGGCCAAGAGCAAGA 3'
Tcf7	5' AGCUGGGGGACGCCAUGUGG 3'
Lef1	5' CUCCCAGGAAAGCAUCCAGA 3'
IDT
Ctnnb1_sgRNA1-exon2	5' ATGAGCAGCGTCAAACTGCG 3'
Ctnnb1_sgRNA3-exon3	5' AGCCAAGCGCTGGACATTAG 3'
Ctnnb1_sgRNA5-exon3	5' GAGATTATGCAGTGTCGTGA 3'
Ctnnb1_sgRNA6-exon6	5' GAGATTATGCAGTGTCGTGA 3'

### Sheet: Table 2.2
Table 2.2
Primary
Antibody	Species	Company	Catalogue number	Concentration
P-Cadherin (Cdh3)	polyclonal goat IgG	R&D Systems	AF761	1:100
N-cadherin (Cdh2)	mouse IgG1	BD Transduction Laboratories	610920	1:100
Cdh11 (OB-cadherin, 5B2H5)	monoclonal mouse IgG1 kappa	Thermo Fisher Scientific	32-1700	1:100
α-catenin (alpha-CAT-7A4)	monoclonal mouse IgG1 kappa	Thermo Fisher Scientific	13-9700	1:250
Non-phospho (active) β-catenin (S33/S37/T41)	monoclonal rabbit IgG	Cell Signaling Technology	8814S	1:500
GFP	polyclonal IgY	Aves labs	GFP-1020	1:500
Jagged 1	polyclonal goat IgG	R&D Systems	AF599	1:250
R-cadherin (Cdh4)	polyclonal sheep IgG	R&D Systems	AF6677	1:100
Cadherin-6/KCAD R (Cdh6)	polyclonal sheep IgG	R&D Systems	AF2715	1:500
T-cadherin (Cdh13) based on Rivero et al., 2015	polyclonal rabbit	Merck Millipore	ABT121	1:500
GM130	monoclonal mouse IgG1 kappa	BD Transduction Laboratories	610822	1:500
Six2 (M01), clone 3D7	monoclonal mouse IgG1	Novus	H00010736-M01	1:1000
To label cells transfected with mCherry:
tdTomato	polyconal goat IgG	Scigen	AB8181-200	1:2000
RFP	polyclonal rabbit IgG	Rockland	600-401-379	1:4000
Secondary
Antibody	Species	Company	Catalogue number	Concentration
Alexa 488 anti-chicken IgY (IgG) (H+L)	Donkey	Jackson ImmunoResearch	703-545-155	1:500
Alexa 488 anti-goat IgG (H+L)	Donkey	Invitrogen	A-11055	1:500
Alexa 488 anti-rabbit IgG (H+L)	Donkey	Invitrogen	A-21206	1:500
Alexa 488 anti-sheep (H+L)	Donkey	Invitrogen	713-545-147	1:500
Alexa 594 anti-goat IgG (H+L)	Donkey	Invitrogen	A-11058	1:500
Alexa 594 anti-rabbit IgG (H+L)	Donkey	Invitrogen	A-21207	1:500
Alexa 594 anti-mouse IgG (H+L)	Donkey	Invitrogen	A-21203	1:500
Alexa 647 anti-goat IgG (H+L)	Donkey	Invitrogen	A-21447	1:500
Alexa 647 anti-rabbit IgG (H+L)	Donkey	Invitrogen	A-31573	1:500
Alexa 647 anti-sheep IgG (H+L)	Donkey	Abcam	ab150179	1:300
Alexa 647 anti-mouse IgG1	Rat	BioLegend	406618	1:300
